# Cell type and cell signaling innovations underlying mammalian pregnancy

**DOI:** 10.1101/2024.05.01.591945

**Authors:** Daniel J. Stadtmauer, Silvia Basanta Martínez, Jamie D. Maziarz, Alison G. Cole, Gülay Dagdas, Gilbecca Rae Smith, Frank van Breukelen, Mihaela Pavličev, Günter P. Wagner

**Author notes:** These authors contributed equally (Daniel J. Stadtmauer, Silvia Basanta Martínez).

## Abstract

How fetal and maternal cell types have co-evolved to enable mammalian placentation poses a unique evolutionary puzzle. Here, we present a multi-species atlas integrating single-cell transcriptomes from six species bracketing therian mammal diversity. We find that invasive trophoblasts share a gene-expression signature across eutherians, and evidence that endocrine decidual cells evolved stepwise from an immunomodulatory cell type retained in *Tenrec* with affinity to human decidua of menstruation. We recover evolutionary patterns in ligand-receptor signaling: fetal and maternal cells show a pronounced tendency towards disambiguation, but a predicted arms race dynamic between them is limited. We reconstruct cell communication networks of extinct mammalian ancestors, finding strong integration of fetal trophoblast into maternal networks. Together, our results reveal a dynamic history of cell type and signaling evolution.

**Synopsis:** The fetal-maternal interface is one of the most intense loci of cell-cell signaling in the human body. Invasion of cells from the fetal placenta into the uterus, and the corresponding transformation of maternal tissues called decidualization, first evolved in the stem lineage of eutherian mammals(*1*, *2*). Single-cell studies of the human fetal-maternal interface have provided new insight into the cell type diversity and cell-cell interactions governing this chimeric organ(*3–5*). However, the fetal-maternal interface is also one of the most rapidly evolving, and hence most diverse, characters among mammals(*6*), and an evolutionary analysis is missing. Here, we present and compare single-cell data from the fetal-maternal interface of species bracketing key events in mammal phylogeny: a marsupial (opossum, *Monodelphis domestica*), the afrotherian *Tenrec ecaudatus,* and four Euarchontoglires - guinea pig and mouse (Rodentia) together with recent macaque and human data (primates) (*4*, *5*, *7*). We infer cell type homologies, identify a gene-expression signature of eutherian invasive trophoblast conserved over 99 million years, and discover a predecidual cell in the tenrec which suggests stepwise evolution of the decidual stromal cell. We reconstruct ancestral cell signaling networks, revealing the integration of fetal cell types into the interface. Finally, we test two long-standing theoretical predictions, the disambiguation hypothesis(*8*) and escalation hypothesis(*9*), at transcriptome-wide scale, finding divergence between fetal and maternal signaling repertoires but arms race dynamics restricted to a small subset of ligand-receptor pairs. In so doing, we trace the co-evolutionary history of cell types and their signaling across mammalian viviparity.
