## Supplementary Table 6 for "Cell type and cell signaling innovations underlying mammalian pregnancy"

### Sheet: Sheet1
Table S6: Antibodies used for immunohistochemistry
Target	Clone	Antibody Species + Clonality	Target Region (if known)	Company	Manufacturer ID	Concentration Used	Use	Validation
GPC1		Rabbit polyclonal		abcam	ab226855	1:200	Fig. 2b (tenrec & guinea pig)	IHC and Western Blot (rat, rhesus: website).
HOXA11		Goat polyclonal	144-193 of NP_005514	Santa Cruz	sc-48542	1:1000	Fig. 3b (tenrec)	IHC in opossum: Kin et al. (2014)
pan-cytokeratin	AE1/AE3	Mouse monoclonal		OriGene	CF190321	1:200	Fig. S3 (tenrec)	IHC in lesser hedgehog tenrec: Carter et al. (2004).
KRT7		Rabbit monoclonal		abcam	ab181598	1:200	Fig. S3 (guinea pig)	IHC, Western Blot (human, mouse, rat: website).
SMOC1		Rabbit polyclonal		abcam	ab200219	1:200	Fig. 3b (guinea pig)	IHC, Western Blot (human: website)
TFAP2C		Rabbit monoclonal		abcam	ab76007	1:250	Fig. 2b (guinea pig)	IHC, Western Blot (human: website)
CYP11A1	D8F4F	Rabbit monoclonal		Cell Signaling Technology	14217	1:400	Fig. 2b (tenrec)	IHC, Western Blot (human, mouse, rat: website)
Goat IgG (2°)		Donkey		Santa Cruz	sc-2056	1:5000	Fig. 3b	Western blot against sc-167376 and sc-161301 (website).
Rabbit IgG (2°)		Goat		abcam	ab150077	1:1000	Fig. 2b; Fig. 3b; Fig. S3	IHC against ab5095 (website).
