## Supplementary Table 7 for "Cell type and cell signaling innovations underlying mammalian pregnancy"

### Sheet: Sheet1
Table S7: Riboprobes used for in situ hybridization
Species	Gene	Visualization	Target Region	Manufacturer ID
Monodelphis domestica	FBLN1	Opal 570	887-1837 of XM_001378451.3	1144361-C3
Monodelphis domestica	SMOC2	Opal 520	417-1357 of XM_007484917.2	1144381-C4
Monodelphis domestica	IL6	Opal 620	2-1078 of XM_007505389.2	1144611-C2
Monodelphis domestica	GCM1	Chromogenic (diaminobenzidine)	409-1519 of XM_007484095.1	1144871-C1
Monodelphis domestica	HAND1	Chromogenic (diaminobenzidine)	125-877 of ENST00000231121.HAND1.2	1264181-C1
Monodelphis domestica	KRT18	Chromogenic (diaminobenzidine)	11-1305 of XM_001377456.3	1146551-C1
Tenrec ecaudatus	IL15	Chromogenic (diaminobenzidine)	392-1059 of de novo transcript	1264191-C1
Tenrec ecaudatus	KRT18	Chromogenic (diaminobenzidine)	123-1659 of de novo transcript	1324401-C1
Tenrec ecaudatus	HAND2	Chromogenic (diaminobenzidine)	878-2014 of de novo transcript	1304911-C1
Cavia porcellus	PRL (ENSCPOG00000023538)	Chromogenic (diaminobenzidine)	2-496 of ENSCPOT00000022559.2	1294841-C1
Bacillus subtilis	DapB (negative control)			310043
