## Supplementary Table 8 for "Cell type and cell signaling innovations underlying mammalian pregnancy"

### Sheet: Monodelphis domestica
1.CellType	2.SubType	3.SubTypeCluster	4.TissueCompartment	1.CellType_full	2.SubType_full	3.SubTypeCluster_full	Markers	Antimarkers	Description
Amnion	Amnion	Amnion	Extraembryonic	Amnion	Amnion	Amnion
BC	BC	BC	Lymphoid	B Cell	B Cell	B Cell	IGKC, JCHAIN
CE	CE	CE	Epithelial	Ciliated Epithelial Cell	Ciliated Epithelial Cell	Ciliated Epithelial Cell	FOXJ1, ADGB, CFAP44		A ciliated cell type expressing ciliary regulatory genes FOXJ1 and RFX2 and the structural protein ADGB was present at all time points. Ciliated cells are have been detected in the luminal epithelium of the opossum via scanning electron microscopy (Harder et al., 1993). Corresponding ciliary epithelial cells exist in the human endometrium where they expand during the proliferative stage of the me…
CTB	CTB	CTB	Trophoblastic	Cytotrophoblast	Cytotrophoblast	Cytotrophoblast	WFDC2
DC	DC	DC	Myeloid	Dendritic Cell	Dendritic Cell	Dendritic Cell	CCR7
ESF	eS1	eS1	Stromal	Endometrial Stromal Fibroblast	Endometrial Stromal Fibroblast	Endometrial Stromal Fibroblast	HOXA11, SMOC2, PGR, DPEP1, NGFR		Endometrial stromal fibroblasts have been identified in vivo in M. domestica by simultaneous expression of the genes HOXA11, CEBPB, and PGR (Kin et al., 2014). SMOC2+ cells were identified as the canonical endometrial stromal fibroblasts homologous to the cells capable of decidualization in humans and mice. In vitro study of cultured M. domestica ESF has shown that SMOC2 expression more than doub…
GE	GE	GE	Epithelial	Glandular Epithelial Cell	Glandular Epithelial Cell	Glandular Epithelial Cell	DPP4		Several clusters of glandular epithelium were identified, but were not clearly distinct.
LE	LE	LE	Epithelial	Luminal Epithelial Cell	Luminal Epithelial Cell	Luminal Epithelial Cell
LE	LE-OAT	LE-OAT	Epithelial	Luminal Epithelial Cell	Luminal Epithelial Cell, OAT+	Luminal Epithelial Cell, OAT+	OAT, IGFBP3		Unactivated luminal epithelium
LE	LE-SLCO2A1	LE-SLCO2A1	Epithelial	Luminal Epithelial Cell	Luminal Epithelial Cell, SLCO2A1+	Luminal Epithelial Cell, SLCO2A1+	SLCO2A1, MUC1, GJA1, PPL, PLAT		Histotrophic luminal epithelium
LE	LE-SLCO2A1	LE-SLCO2A1-int	Epithelial	Luminal Epithelial Cell	Luminal Epithelial Cell, SLCO2A1+	Luminal Epithelial Cell, SLCO2A1+	SLCO2A1, MUC1, GJA1, PPL, PLAT		Histotrophic luminal epithelium
LEC	LEC	LEC	Vascular	Lymphatic Epithelial Cell	Lymphatic Epithelial Cell	Lymphatic Epithelial Cell	RAMP2, CCL21, CCL19, LYVE1		Lymphatic endothelial cells express the markers CCL19 and CCL21, in addition to pan-endothelial parkers RAMP2 and PECAM1.
MET	MET	MET	Mesothelial	Mesothelial Cell	Mesothelial Cell	Mesothelial Cell	LCN2, C3, PKHD1L1, PRG4, MSLN, UPK3B, UPK1B		A small but consistently present population of mesothelial cells was positive for lipocalin-2 LCN2 and mesothelin MSLN.
MPH	MPH	MPH	Myeloid	Macrophage	Macrophage	Macrophage	CD74, ITGAX
PC	PC	PC	Perivascular	Pericyte	Pericyte	Pericyte	RGS4, RGS5, KCNJ8, PDGFRB, ABCC9		A population of pericytes were identified by expression of PDGFRB, RGS4, RGS5, KCNJ8, and ABCC9, markers of mouse uterine pericytes (Kirkwood et al., 2021), as well as the complement protein C7, which has been identified as a marker of basal layer uterine fibroblasts in the human (Garcia-Alonso et al., 2021).
PMN	PMN	PMN	Myeloid	Polymorphonuclear Cell	Polymorphonuclear Cell	Polymorphonuclear Cell	CD14, PTGS2, CXCL8, IL1RN		A population of pro-inflammatory CD14+ monocytes or polymorphonuclear cells.
PMN	PMN-NE	PMN-NE	Myeloid	Polymorphonuclear Cell	Neutrophil	Neutrophil	MPO, ELANE, CAMP		A small population of neutrophils was identified at late gestation by the markers MPO, ELANE and CAMP.
SCT	SCT	SCT-GCM1	Trophoblastic	Syncytiotrophoblast	Syncytial Knot	Syncytial Knot	GCM1, IL6, VEGFA, IL1A, PTGES, IL17A		Syncytial knot cells are enriched in the chorion-specific transcription factor GCMa (GCM1) and highly express interleukin-6 (IL6).
SMC	SMC	SMC	Stromal	Smooth Muscle Cell	Smooth Muscle Cell	Smooth Muscle Cell	TPM1, TPM2, MYH11, ACTG2, ACTA2, TAGLN		Myometrial smooth-muscle cells
TC	TC	TC	Lymphoid	T Cell	T Cell	T Cell	CD3E, CD4 or CD8A, CD8B, CD28, TRAC (ENSMODG00000005630), TRBC (ENSMODG00000000847)		T cells were identified using the marker CD3E. Within T cells, several types could be identified via subclustering. T cells did not separate into CD4 vs. CD8, but rather into putative alpha-beta/gamma-mu/gamma-delta/Th17 subclusters. AB: CD3E, CD4 or CD8A, CD8B, CD28, TRAC (ENSMODG00000005630), TRBC (ENSMODG00000000847); GM: CD3E, CD8A, CRTAM, CD244, FCER1G, TRGC (ENSMODG00000012605), TRMC (ENSMO…
TF	TF	TF	Stromal	Tissue Fibroblast	Tissue Fibroblast	Tissue Fibroblast	HOXA11, FBLN1		FBLN1+ fibroblast expression of PGR was turned off at late gestation. Given the definition of cell types as alternative reaction norms of cells to signals relevant to their microecology (Schlichting, 2003), this suggests that this and the SMOC2+ endometrial fibroblasts represent distinct cell types.
VEC	VEC	VEC	Vascular	Vascular Endothelial Cell	Vascular Endothelial Cell	Vascular Endothelial Cell	RAMP2, FLT1, CD93, PLVAP		Vascular endothelial cells express RAMP2 and PECAM1.
YSC	YSC-AFP	YSC-AFP	Yolk Sac	Yolk Sac Cell	Yolk Sac Endoderm, AFP+	Yolk Sac Endoderm, AFP+	AFP
YSC	YSC-APOA4	YSC-APOA4	Yolk Sac	Yolk Sac Cell	Yolk Sac Endoderm, APOA4+	Yolk Sac Endoderm, APOA4+	APOA4, APOB, APLP2, ENSMODG00000014608		Yolk sac endoderm was identified by expression of APOA4, a widely-conserved yolk sac marker in amniotes (Cindrova-Davies et al., 2017). The yolk sac endoderm has been found to produce GCM1 in the wallaby (Guernsey et al., 2017), a species which lacks syncytiotrophoblast.
fMES	fF1	fFB-HAND1	Fetal Mesenchymal	Fetal Mesenchymal Cell	Fetal Fibroblast, HAND1+	Fetal Fibroblast, HAND1+	HAND1	APOA4	A population of cells, likely fetal in origin, were identified marked by HAND1 and not APOA4.
fPC	fPC	fPC	Fetal Mesenchymal	Fetal Mesenchymal Cell	Fetal Pericyte	Fetal Pericyte
fVEC	fVEC	fVEC	Fetal Vascular	Fetal Vascular Endothelial Cell	Fetal Vascular Endothelial Cell	Fetal Vascular Endothelial Cell	RAMP2, FLT1, CD93, PLVAP, LYVE1, MRC1	CCL19, CCL21	A subpopulation of endothelial cells exclusively from late gestation expressed many of the vascular endothelial markers (RAMP2, FLT1, CD93, PLVAP) as well as LYVE1 and MRC1 but not CCL19 or CCL21 and clustered distinctly from other endothelial cells of mixed stage origin. These were likely fetal yolk sac endothelial cells, which are known to be LYVE1+ (Lee et al., 2016) and MRC1+ (Takahashi et al…

### Sheet: Tenrec ecaudatus
1.CellType	2.SubType	3.SubTypeCluster	4.TissueCompartment	1.CellType_full	2.SubType_full	3.SubTypeCluster_full	Markers
Amnion	Amnion	Amnion	Extraembryonic	Amnion	Amnion	Amnion	GABRP, VTCN1
BC	BC	BC	Lymphoid	B Cell	B Cell	B Cell	IGKC, JCHAIN, MS4A1
CTB	CTB-CYP11A1	CTB-CYP11A1	Trophoblastic	Cytotrophoblast	CTB-CYP11A1	CTB-CYP11A1	CYP11A1
CTB	CTB-HSD3B1	CTB-HSD3B1	Trophoblastic	Cytotrophoblast	CTB-HSD3B1	CTB-HSD3B1	HSD3B1
CTB	CTB-IGF2	CTB-IGF2	Trophoblastic	Cytotrophoblast	CTB-IGF2	CTB-IGF2	IGF2
DC	DC	DC	Myeloid	Dendritic Cell	Dendritic Cell	Dendritic Cell	HLA-DRA, CST3, MS4A6A
DC	DC-CCR7	DC-CCR7	Myeloid	Dendritic Cell	Dendritic Cell, CCR7+	Dendritic Cell, CCR7+	CCR7
DC	DC-CLEC9A	DC-CLEC9A	Myeloid	Dendritic Cell	Dendritic Cell, CLEC9A+	Dendritic Cell, CLEC9A+	CLEC9A
DC	pDC	pDC	Myeloid	Dendritic Cell	Plasmacytoid Dendritic Cell	Plasmacytoid Dendritic Cell
DSC	dS2	dS2	Stromal	Predecidual Cell	Predecidual Cell	Predecidual Cell	ITGB8, ITGA2, ITGA8, ENPP2, COL1A1, PGR, IL15, HOXA11, DCN, IGFBP6, SMOC2, FBLN1, ESR1, ERBB4, RXFP1, ESR1, FOXO1, HAND2, KLF7
EPT	EPT	EPT	Trophoblastic	Extraplacental Trophoblast	Extraplacental Trophoblast	Extraplacental Trophoblast	ADAMTS18, QSOX1, SERPINE1
ESF	dS1	dS1	Stromal	Endometrial Stromal Fibroblast	Endometrial Stromal Fibroblast	Endometrial Stromal Fibroblast	CLEC3B, COL14A1, C7, SMOC2
ESF	dS1	dS1-transitory	Stromal	Endometrial Stromal Fibroblast	Endometrial Stromal Fibroblast	Endometrial Stromal Fibroblast, Transitory	CLEC3B, COL14A1, C7, SMOC2
GE	GE-SLCO2A1	GE-SLCO2A1	Epithelial	Glandular Epithelial Cell	GE-SLCO2A1	GE-SLCO2A1	KRT18, KRT19, KLF5, GATA4, SLCO2A1
HB	HB	HB	Fetal Myeloid	Hofbauer Cell	Hofbauer Cell	Hofbauer Cell	CD74
LEC	LEC	LEC	Vascular	Lymphatic Endothelial Cell	Lymphatic Endothelial Cell	Lymphatic Endothelial Cell	LYVE1, CCL21, FLT4
MET	MET	MET	Mesothelial	Mesothelial Cell	Mesothelial Cell	Mesothelial Cell	MSLNL, UPK3B, UPK1B
MPH	MPH	MPH-5	Myeloid	Macrophage	Macrophage	Macrophage, 5	CD74, CCL14, SELL, LYZ, CCL18
MPH	MPH	MPH-8	Myeloid	Macrophage	Macrophage	Macrophage, 8	CD74, CCL14, SELL, LYZ, CCL18
MPH	MPH	MPH-15	Myeloid	Macrophage	Macrophage	Macrophage, 15	CD74, CCL14, SELL, LYZ, CCL18
MPH	MPH	MPH-19	Myeloid	Macrophage	Macrophage	Macrophage, 19	CD74, CCL14, SELL, LYZ, CCL18
MPH	MPHp	MPHp	Myeloid	Macrophage	MPH, Proliferative	MPH, Proliferative	CD74, MKI67, TOP2A
NEU	NEU-CHL1	NEU-CHL1	Neural	Neural Cell	Neural Cell, CHL1+	Neural Cell, CHL1+	CHL1
NKC	NKC	NKC	Lymphoid	Natural Killer Cell	Natural Killer Cell	Natural Killer Cell	PTPRC, GZMH
NKC	NKCp	NKCp	Lymphoid	Natural Killer Cell	Natural Killer Cell, Proliferative	Natural Killer Cell, Proliferative	PTPRC, GZMH
PC	PC	PC	Perivascular	Pericyte	Pericyte	Pericyte	RGS5
PC	dPC	dPC	Perivascular	Decidual Pericyte	Decidual Pericyte	Decidual Pericyte	RGS5, TBX3, CDH2, WFDC1, CD9 but not pericyte/endothelial-exclusive MCAM
PMN	PMN	PMN	Myeloid	Polymorphonuclear Cell	Polymorphonuclear Cell	Polymorphonuclear Cell	CD14, CXCL8, IL1RN, PTGS2, IL1B, IL1A
SMC	SMC	SMC	Stromal	Smooth Muscle Cell	Smooth Muscle Cell	Smooth Muscle Cell	MYH11, MYLK
TC	NKT	NKT	Lymphoid	T Cell	T Cell, Natural Killer	T Cell, Natural Killer	GZMB, STAT4, KLRF1
TC	T-gd	T-gd	Lymphoid	T Cell	T Cell, Gamma Delta	T Cell, Gamma Delta	CD3E
TC	T-reg	T-reg	Lymphoid	T Cell	T Cell, Regulatory	T Cell, Regulatory	CD3E, CD3D, CD8A, GZMH, PTPRC, IL7R
TC	T-reg	T-reg-2	Lymphoid	T Cell	T Cell, Regulatory	T Cell, Regulatory 2	CD3E, CD3D, CD8A, GZMH, PTPRC, IL7R
VEC	VEC	VEC	Vascular	Vascular Endothelial Cell	Vascular Endothelial Cell	Vascular Endothelial Cell	VWF
YSC	YSC	YSC	Yolk Sac	Yolk Sac Cell	Yolk Sac Cell	Yolk Sac Cell	APOA4, AFP
fMES	fFB-CRH	fFB-CRH	Fetal Mesenchymal	Fetal Mesenchymal Cell	Fetal Fibroblast, CRH+	Fetal Fibroblast, CRH+	CRH
fMES	fFB-FGF19	fFB-FGF19	Fetal Mesenchymal	Fetal Mesenchymal Cell	Fetal Fibroblast, FGF19+	Fetal Fibroblast, FGF19+	FGF19
fMES	fFB-HAND1	fFB-HAND1	Fetal Mesenchymal	Fetal Mesenchymal Cell	Fetal Fibroblast, HAND1+	Fetal Fibroblast, HAND1+	HAND1
fVEC	fVEC	fVEC	Fetal Vascular	Fetal Vascular Endothelial Cell	Fetal Vascular Endothelial Cell	Fetal Vascular Endothelial Cell	RAMP2
fVEC	fVEC2	fVEC2	Fetal Vascular	Fetal Vascular Endothelial Cell	Fetal Vascular Endothelial Cell, 2	Fetal Vascular Endothelial Cell, 2	RAMP2, IGF2, PECAM1

### Sheet: Cavia porcellus
1.CellType	2.SubType	3.SubTypeCluster	4.TissueCompartment	1.CellType_full	2.SubType_full	3.SubTypeCluster_full	Markers
CTB	CTB	CTB	Trophoblastic	Cytotrophoblast	Cytotrophoblast	Cytotrophoblast	CXCL14, IGF1R, FOXO1
CTB	CTB-2	CTB-2	Trophoblastic	Cytotrophoblast	Cytotrophoblast, 2	Cytotrophoblast, 2	CXCL14, WFDC2
CTB	CTB-CCC	CTB-CCC	Trophoblastic	Cytotrophoblast	Cell Column Cytotrophoblast	Cell Column Cytotrophoblast	CXCL14, DLX5, HMGA1
CTB	CTB-GDF15	CTB-GDF15	Trophoblastic	Cytotrophoblast	Cytotrophoblast, GDF15+	Cytotrophoblast, GDF15+	WFDC2, EPCAM, GDF15
DC	DC	DC	Myeloid	Dendritic Cell	Dendritic Cell	Dendritic Cell	FCER1G, CCL14, CCL15, SPP1
DSC	dS2	dS2	Stromal	Predecidual Cell	Predecidual Cell	Predecidual Cell	HOXA11, SMOC1, SMO
DSC	dS3-OXT	dS3-OXT	Stromal	Decidual Stromal Cell	Decidual Stromal Cell, OXT+	Decidual Stromal Cell, OXT+	HOXA11, OXT
DSC	dS3-PRL	dS3-PRL	Stromal	Decidual Stromal Cell	Decidual Stromal Cell, PRL+	Decidual Stromal Cell, PRL+	HOXA11, PRL
EPT	EPT-OXT	EPT-OXT	Trophoblastic	Extraplacental Trophoblast	Extraplacental Trophoblast, OXT+	Extraplacental Trophoblast, OXT+	WFDC2, OXT, PENK, RAMP2
EPT	iEPT	iEPT	Trophoblastic	Extraplacental Trophoblast	Extraplacental Trophoblast, Invasive	Extraplacental Trophoblast, Invasive	HOPX, CXCL12, FLT1, PENK, ADAM19
MPH	MPH	MPH	Myeloid	Macrophage	Macrophage	Macrophage	CD74, LYZ
MPH	MPH-M1p	MPH-M1p	Myeloid	Macrophage	Macrophage, Proliferative	Macrophage, Proliferative	CD74, LYZ, TOP2A
MPH	MPH-M2	MPH-M2	Myeloid	Macrophage	Macrophage, M2	Macrophage, M2	CD74, LYZ, CCL2, CCL4, DUSP1, NR2A2
NKC	NKC-1	NKC-1	Lymphoid	Natural Killer Cell	Natural Killer Cell, 1	Natural Killer Cell, 1	KLRC1, KLRK1, CLEC1A, GZMK, KLRD1
NKC	NKC-2	NKC-2	Lymphoid	Natural Killer Cell	Natural Killer Cell, 2	Natural Killer Cell, 2	GZMH GCMB, NKG7, KLRC1, KLRK1, KLRG1
PC	PC	PC	Perivascular	Pericyte	Pericyte	Pericyte	RGS5, ABCC9, PDGFRB
PC	PC-VEC	PC-VEC	Vascular	Pericyte	Pericyte, Vascular Endothelial	Pericyte, Vascular Endothelial	RGS5, PECAM1
PMN	PMN	PMN	Myeloid	Polymorphonuclear Cell	Polymorphonuclear Cell	Polymorphonuclear Cell	PLEK, SRGN, IL1B, CXCL8, FOS, PDE4B, TLR4, H3-3A, SELL
SCT	SCT	SCT	Trophoblastic	Syncytiotrophoblast	Syncytiotrophoblast	Syncytiotrophoblast	KRT19, PRL, WFDC1
SMC	SMC	SMC	Stromal	Smooth Muscle Cell	Smooth Muscle Cell	Smooth Muscle Cell	ACTA2, TAGLN, MYH11, TPM2, MYL9, MYLK
TC	T-reg	T-reg	Lymphoid	T Cell	T Cell, Regulatory	T Cell, Regulatory	CD3E, CD3D, TRAC, CD3G,
VEC	VEC	VEC	Vascular	Vascular Endothelial Cell	Vascular Endothelial Cell	Vascular Endothelial Cell	VWF, RAMP2
YSC	YSC	YSC	Yolk Sac	Yolk Sac Cell	Yolk Sac Cell	Yolk Sac Cell	APOA4

### Sheet: Mus musculus
1.CellType	2.SubType	3.SubTypeCluster	4.TissueCompartment	1.CellType_full	2.SubType_full	3.SubTypeCluster_full	Markers
Amnion	Amnion	Amnion	Extraembryonic	Amnion	Amnion	Amnion	KRT5, KRT15, EPCAM
BC	BC	BC	Lymphoid	B Cell	B Cell	B Cell	IGKC, CD79A, IGHM, MEF2C
DC	DC	DC	Myeloid	Dendritic Cell	Dendritic Cell	Dendritic Cell	CLEC9A, XCR1
DSC	dS3	dS3	Stromal	Decidual Stromal Cell	Decidual Stromal Cell, Prl8a2+	Decidual Stromal Cell, Prl8a2+	CRYAB, PRL8A2, PRL7A2, PRL8A9, PRL8A8, PRL2B1, PRL3B1, HAND2, HTRA3, LUM, DCN
DSC	dS3-Pgr-	dS3-Pgr-	Stromal	Decidual Stromal Cell	Decidual Stromal Cell, Pgr-	Decidual Stromal Cell, Pgr-	CRYAB, PRL8A2
GE	GE	GE-Sprr2f	Epithelial	Glandular Epithelial Cell	Glandular Epithelial Cell	Glandular Epithelial Cell, Sprr2f+	SPRR2F
HB	HB	HB	Fetal Myeloid	Hofbauer Cell	Hofbauer Cell	Hofbauer Cell	LYZ, LY6L
LEC	LEC	LEC	Vascular	Lymphatic Endothelial Cell	Lymphatic Endothelial Cell	Lymphatic Endothelial Cell	LYVE1, FLT4
Labyrinth	Labyrinth	Labyrinth	Trophoblastic	Labyrinth Trophoblast	Labyrinth Trophoblast	Labyrinth Trophoblast	SIN3B, PEG10, CTSV
MET	MET	MET	Mesothelial	Mesothelial Cell	Mesothelial Cell	Mesothelial Cell	UPK3B, UPK1B
MPH	MPH-CCR2	MPH-CCR2	Myeloid	Macrophage	Macrophage, CCR2+	Macrophage, CCR2+	CCR2
MPH	MPH-M2	MPH-M2	Myeloid	Macrophage	Macrophage, M2	Macrophage, M2	C1QA, FCER1G, IFI27L2, CSF1R, CX3CR1, CCL2
MPH	MPH-M2	MPH-M2-Resident	Myeloid	Macrophage	Macrophage, M2 Resident	Macrophage, M2 Resident	C1QA, FCER1G, IFI27L2, CSF1R, CX3CR1, CCL2
NEU	NEU	NEU	Neural	Neural Cell	Neural Cell	Neural Cell	NCAM1
NKC	NKC	NKC	Lymphoid	Natural Killer Cell	Natural Killer Cell	Natural Killer Cell	CCL5, NKG7, KLRD1, KLRK1, GZMA
PMN	PMN	PMN	Myeloid	Polymorphonuclear Cell	Polymorphonuclear Cell	Polymorphonuclear Cell	S100A9, S100A8, CD9, CXCL4, CCL4, CSF1, FCER1G, CAMP, S100A11
SCT	SCT	SCT	Trophoblastic	Syncytiotrophoblast	Syncytiotrophoblast I	Syncytiotrophoblast I	SLC16A1, HSD11B2, SYNA
SpT	SpT	SpT	Trophoblastic	Spongiotrophoblast	Spongiotrophoblast	Spongiotrophoblast	PSG5, CEACAM8, CTSB
TC	T-reg	T-reg	Lymphoid	T Cell	T Cell, Regulatory	T Cell, Regulatory	FOXP1, TRBC2, IL7R
TC	TC-NKT	TC-NKT	Lymphoid	T Cell	T Cell, Natural Killer	T Cell, Natural Killer	FCER1G, GNAI1
TF	TF	TF	Stromal	Tissue Fibroblast	Tissue Fibroblast	Tissue Fibroblast	PDGFRA
TF	TF-Cxcl14	TF-Cxcl14	Stromal	Tissue Fibroblast	Tissue Fibroblast, Cxcl14+	Tissue Fibroblast, Cxcl14+	PDGFRA, CXCL14
TGC	TGC_C	TGC_C	Trophoblastic	Trophoblast Giant Cell	Trophoblast Giant Cell, Canalicular	Trophoblast Giant Cell, Canalicular	CITED1, CTSJ
TGC	TGC_S	TGC_S	Trophoblastic	Trophoblast Giant Cell	Trophoblast Giant Cell, Sinusoidal	Trophoblast Giant Cell, Sinusoidal	CITED1, CTSJ, PRL
TGCi	GlyT	GlyT	Trophoblastic	Trophoblast Giant Cell, Invasive	Glycogen Trophoblast	Glycogen Trophoblast	CDX2, PCDH12, PLAC1, TFAP2C, ARID3A
TGCi	GlyT_Prog	GlyT_Prog	Trophoblastic	Trophoblast Giant Cell, Invasive	Glycogen Trophoblast, Progenitor	Glycogen Trophoblast, Progenitor	CDX2, PCDH12, PLAC1, TFAP2C, ASCL2, PRDM1
TGCi	TGC-SpA	TGC-SpA	Trophoblastic	Trophoblast Giant Cell, Invasive	Trophoblast Giant Cell, Spiral Artery-Remodeling	Trophoblast Giant Cell, Spiral Artery-Remodeling	CDX2, PCDH12, PLAC1, TFAP2C, PRL2A1, PRL7B1
VEC	VEC	VEC	Vascular	Vascular Endothelial Cell	Vascular Endothelial Cell	Vascular Endothelial Cell	RAMP2
YSC	YSC-P	YSC-P	Yolk Sac	Yolk Sac Cell	Yolk Sac Cell, Parietal	Yolk Sac Cell, Parietal	GATA4
YSC	YSC-V	YSC-V-1	Yolk Sac	Yolk Sac Cell	Yolk Sac Cell, Visceral	Yolk Sac Cell, Visceral 1	APOA2, APOA1
YSC	YSC-V	YSC-V-2	Yolk Sac	Yolk Sac Cell	Yolk Sac Cell, Visceral	Yolk Sac Cell, Visceral 2	APOA2, APOA1
fMES	fFB-Col11a1	fFB-Col11a1	Fetal Mesenchymal	Fetal Mesenchymal Cell	Fetal Fibroblast, Col11a1+	Fetal Fibroblast, Col11a1+	COL11A1
fMES	fMES-Myoblast	fMES-Myoblast	Fetal Mesenchymal	Fetal Mesenchymal Cell	Myoblast	Myoblast	MYO16, MYOG
fMES	fMES-ribo	fMES-ribo	Fetal Mesenchymal	Fetal Mesenchymal Cell	Fetal Fibroblast, High Ribosomal	Fetal Fibroblast, High Ribosomal	MYLPF, RPL3
vSMC	vSMC	vSMC	Perivascular	Vascular Smooth Muscle Cell	Vascular Smooth Muscle Cell	Vascular Smooth Muscle Cell	RGS4, RGS5

### Sheet: Macaca fascicularis
1.CellType	2.SubType	3.SubTypeCluster	4.TissueCompartment	1.CellType_full	2.SubType_full	3.SubTypeCluster_full	Markers
Allantois	Al	Al	Extraembryonic	Allantois	Allantois	Allantois	FOXF1, HAND1, COL3A1, COL1A1, ISL1, TCF21
BC	dB	dB	Lymphoid	B Cell	B Cell	B Cell	MS4A1, CD79B
BP	BP	BP	Fetal Myeloid	Hofbauer Cell Progenitor	Hofbauer Cell Progenitor	Hofbauer Cell Progenitor	GATA1, NFE2, GAL
CTB	XTB1	XTB1	Trophoblastic	Cytotrophoblast	Smooth Chorion Trophoblast, 1	Smooth Chorion Trophoblast, 1	CST6, CD9, CLU, CPVL, SOX9, CDX1, KLF4, GATA6
CTB	XTB2	XTB2	Trophoblastic	Cytotrophoblast	Smooth Chorion Trophoblast, 2	Smooth Chorion Trophoblast, 2	CST6, CD9, CLU, SOX9, SOX15, CDX1, KLF4, GATA6, CPVL
CTB	fcCTB	fcCTB_early	Trophoblastic	Cytotrophoblast	Fusion-Competent Cytotrophoblast	Fusion-Competent Cytotrophoblast, Early	TBX3
CTB	fcCTB	fcCTB_late	Trophoblastic	Cytotrophoblast	Fusion-Competent Cytotrophoblast	Fusion-Competent Cytotrophoblast, Late	ERVFRD-1, GREM2, TBX3 GGH, CA12, UCHL
CTB	fcCTB	fcCTB_middle	Trophoblastic	Cytotrophoblast	Fusion-Competent Cytotrophoblast	Fusion-Competent Cytotrophoblast, Middle	ERVFRD-1, GREM2, TBX3,
CTB	iCTB	iCTB_early	Trophoblastic	Cytotrophoblast	Intrinsic Cytotrophoblast	Intrinsic Cytotrophoblast, Early	CLDN3, CKB, C1QBP
CTB	iCTB	iCTB_late	Trophoblastic	Cytotrophoblast	Intrinsic Cytotrophoblast	Intrinsic Cytotrophoblast, Late	UCHL1
CTB	iCTB	iCTB_middle	Trophoblastic	Cytotrophoblast	Intrinsic Cytotrophoblast	Intrinsic Cytotrophoblast, Middle	DUSP9, TFCP2L1, TGM2
DC	dDC	dDC	Myeloid	Dendritic Cell	Dendritic Cell, Decidual	Dendritic Cell, Decidual	L1MA3, AluSq
DSC	dS2	dS2	Stromal	Decidual Stromal Cell	Predecidual Cell	Predecidual Cell	SFRP2, MFAP4, MDK, POSTN IGFBP2, IL15
DSC	dS3	dS3	Stromal	Decidual Stromal Cell	Decidual Stromal Cell	Decidual Stromal Cell	CCL23, IGFBP1, TIMP3, TIMP3, CCL15 DKK1, IGFBP1, PRL
EPT	EVT	EVT_early1	Trophoblastic	Extraplacental Trophoblast	Extravillous Trophoblast	Extravillous Trophoblast, Early 1	MGST1, ECM1, CCNB1
EPT	EVT	EVT_early2	Trophoblastic	Extraplacental Trophoblast	Extravillous Trophoblast	Extravillous Trophoblast, Early 2	MMP12, JAM2, MMP2, TPM2, MMP11, MMP19, MCAM
EPT	EVT	EVT_late	Trophoblastic	Extraplacental Trophoblast	Extravillous Trophoblast	Extravillous Trophoblast, Late	TNFSF10, SERPINE2, CCL3
EPT	EVT	EVT_middle	Trophoblastic	Extraplacental Trophoblast	Extravillous Trophoblast	Extravillous Trophoblast, Middle	RNGSF10, MFAP5
ESF	dS1	dS1	Stromal	Endometrial Stromal Fibroblast	Endometrial Stromal Fibroblast	Endometrial Stromal Fibroblast	IGFBP5, SFRP4, COL1A2, PEMT, ACTA2, TAGLN
GE	dEpi	dEpi	Epithelial	Decidual Epithelial Cell	Decidual Epithelial Cell	Decidual Epithelial Cell	EPCAM, CDH1
HB	HB	HB	Fetal Myeloid	Hofbauer Cell	Hofbauer Cell	Hofbauer Cell	CD14, CD68, LYVE1, FOLR2
HB	e&ysMac1	e&ysMac1	Fetal Myeloid	Hofbauer Cell	Macrophage, Embryonic & Yolk Sac 1	Macrophage, Embryonic & Yolk Sac 1	CSF1R, CD52, MPO
HB	e&ysMac2	e&ysMac2	Fetal Myeloid	Hofbauer Cell	Macrophage, Embryonic & Yolk Sac 2	Macrophage, Embryonic & Yolk Sac 2	LYVE1, CD14, FCGR1
LEC	LEC	LEC	Vascular	Lymphatic Endothelial Cell	Lymphatic Endothelial Cell	Lymphatic Endothelial Cell
MPH	PAMM	PAMM	Myeloid	Macrophage	Macrophage, Placenta-Associated Maternal	Macrophage, Placenta-Associated Maternal	HBZ, HBG1, HBA1, LAIR2, CGA
MPH	dMac1	dMac1	Myeloid	Macrophage	Macrophage, Decidual 1	Macrophage, Decidual 1	PTGS2, PTX3, CAMP, AREG, THBS1, FCN1
MPH	dMac2	dMac2	Myeloid	Macrophage	Macrophage, Decidual 2	Macrophage, Decidual 2	STAB1, LYVE1, DAB2, LYVE1
MPH	dMac3	dMac3	Myeloid	Macrophage	Macrophage, Decidual 3	Macrophage, Decidual 3	SPP1, CTSL1, CHIT1, MMP9
MPH	dMac4	dMac4	Myeloid	Macrophage	Macrophage, Decidual 4	Macrophage, Decidual 4	PLD4, ADA, CFD, LTA4H, FGR
MPH	dMac proliferative	dMac proliferative	Myeloid	Macrophage	Macrophage, Decidual Proliferative	Macrophage, Decidual Proliferative	H2AFZ, TOP2A, CENPF, HMGB2,
NKC	dNK1	dNK1	Lymphoid	Natural Killer Cell	Natural Killer Cell, Decidual 1	Natural Killer Cell, Decidual 1	GZMA, GNLY, ITM2C, SPINK2
NKC	dNK2	dNk2	Lymphoid	Natural Killer Cell	Natural Killer Cell, Decidual 2	Natural Killer Cell, Decidual 2	XCL1, FCER1G, CD7, XCL2
NKC	dNK3	dNK3	Lymphoid	Natural Killer Cell	Natural Killer Cell, Decidual 3	Natural Killer Cell, Decidual 3	GZMH, CX3CR1, KLRD1
NKC	dNK&T proliferative	dNK&T proliferative	Lymphoid	Natural Killer Cell	Natural Killer Cell, Decidual & T Proliferative	Natural Killer Cell, Decidual & T Proliferative	STMN1, MKI67, HMGB2, TOP2A, TUBB, ASPM, CENPF
PC	PV1	PV1	Perivascular	Pericyte	Perivascular Cell 1	Perivascular Cell 1	RGS5, REN, COX4I2, NOTCH3 MCAM,
PC	PV2	PV2	Perivascular	Pericyte	Perivascular Cell 2	Perivascular Cell 2	MYH11, CNN1, TNC, MUSTN1 MCAM, CHI3L1
PC	dS4&PV proliferative	dS4&PV proliferative	Stromal	Pericyte	Perivascular Cell, Decidual & Proliferative	Perivascular Cell, Decidual & Proliferative	TOP2A, MKI67, CENPF, PTTG1
SCT	SCT	STB	Trophoblastic	Syncytiotrophoblast	Syncytiotrophoblast	Syncytiotrophoblast	PSG7, LEP, UBE2A, CSHL1
TC	dT	dT	Lymphoid	T Cell	T Cell, Decidual	T Cell, Decidual	IL7R, PTPRC
VEC	VEC	dEC	Vascular	Vascular Endothelial Cell	Vascular Endothelial Cell	Vascular Endothelial Cell	PECAM1, CDH5, VWF
fMES	pMes_1	pMes_1	Fetal Mesenchymal	Fetal Mesenchymal Cell	Fetal Mesenchymal Cell, 1	Fetal Mesenchymal Cell, 1	LAIR2, COL18A1, COLEC11
fMES	pMes_2	pMes_2	Fetal Mesenchymal	Fetal Mesenchymal Cell	Fetal Mesenchymal Cell, 2	Fetal Mesenchymal Cell, 2	FGF7, LOX, COL1A1
fMES	pMes_3	pMes_3	Fetal Mesenchymal	Fetal Mesenchymal Cell	Fetal Mesenchymal Cell, 3	Fetal Mesenchymal Cell, 3	PTGDS, COL12A1, OGN
fMES	pMes_4	pMes_4	Fetal Mesenchymal	Fetal Mesenchymal Cell	Fetal Mesenchymal Cell, 4	Fetal Mesenchymal Cell, 4	COX4I2, MCAM, AGTR1
fMES	pMes_5	pMes_5	Fetal Mesenchymal	Fetal Mesenchymal Cell	Fetal Mesenchymal Cell, 5	Fetal Mesenchymal Cell, 5
fVEC	e&ysEC1	e&ysEC1	Fetal Vascular	Fetal Vascular Endothelial Cell	Fetal Vascular Endothelial Cell, Embryonic & Yolk Sac 1	Fetal Vascular Endothelial Cell, Embryonic & Yolk Sac 1	EMX1
fVEC	e&ysEC3	e&ysEC3	Fetal Vascular	Fetal Vascular Endothelial Cell	Fetal Vascular Endothelial Cell, Embryonic & Yolk Sac 3	Fetal Vascular Endothelial Cell, Embryonic & Yolk Sac 3	FOXC1, FEV, MECOM
fVEC	pEC	pEC_early	Fetal Vascular	Fetal Vascular Endothelial Cell	Fetal Vascular Endothelial Cell, Early	Fetal Vascular Endothelial Cell, Early	HSPG2, HEB1, CD34, KIT
fVEC	pEC	pEC_middle&late	Fetal Vascular	Fetal Vascular Endothelial Cell	Fetal Vascular Endothelial Cell, Middle & Late	Fetal Vascular Endothelial Cell, Middle & Late	KDR, TEK, MEST

### Sheet: Homo sapiens
1.CellType	2.SubType	3.SubTypeCluster	4.TissueCompartment	1.CellType_full	2.SubType_full	3.SubTypeCluster_full	Markers
BC	B_cells	B_cells	Lymphoid	B Cell	B Cell	B Cell
BC	Plasma	Plasma	Lymphoid	B Cell	Plasma Cell	Plasma Cell
CTB	VCT	VCT	Trophoblastic	Cytotrophoblast	Villous Cytotrophoblast	VCT
CTB	VCT_CCC	VCT_CCC	Trophoblastic	Cytotrophoblast	Cell Column Villous Cytotrophoblast	Cell Column Villous Cytotrophoblast
CTB	VCT_fusing	VCT_fusing	Trophoblastic	Cytotrophoblast	Fusing Cytotrophoblast	Fusing Cytotrophoblast
CTB	VCT_p	VCT_p	Trophoblastic	Cytotrophoblast	Villous Cytotrophoblast, Proliferative	Villous Cytotrophoblast, Proliferative
DC	DC	DC	Myeloid	Dendritic Cell	Dendritic Cell	Dendritic Cell
DC	dDC	dDC	Myeloid	Dendritic Cell	Dendritic Cell, Decidual	Dendritic Cell, Decidual
DSC	dS2	dS2	Stromal	Decidual Stromal Cell	Predecidual Cell	Predecidual Cell	IGF2, PDGFRA, IL15, FOXO1, SCARA5, LEFTY2, PLAGL1, IGFBP2, IGFBP6, IGFBP1, TIMP3, DKK1, ESR1, PRLR, INSR
DSC	dS3	dS3	Stromal	Decidual Stromal Cell	Decidual Stromal Cell	Decidual Stromal Cell	IGFBP2, IGFBP6, IGFBP1, TIMP3, CXCL14, IL1RL1, GLRX, PRL, CYP11A1, ING1, DKK1, PRSS32, DCN, LUM, MMP2
EPT	EVT	EVT_1	Trophoblastic	Extraplacental Trophoblast	Extravillous Trophoblast	Extravillous Trophoblast, 1
EPT	EVT	EVT_2	Trophoblastic	Extraplacental Trophoblast	Extravillous Trophoblast	Extravillous Trophoblast, 2
EPT	eEVT	eEVT	Trophoblastic	Extraplacental Trophoblast	Extravillous Trophoblast, Endovascular	Extravillous Trophoblast, Endovascular
EPT	iEVT	iEVT	Trophoblastic	Extraplacental Trophoblast	Extravillous Trophoblast, Interstitial	Extravillous Trophoblast, Interstitial
ESF	dS1	dS1	Stromal	Endometrial Stromal Fibroblast	Endometrial Stromal Fibroblast	Endometrial Stromal Fibroblast	ACTA2, TAGLN, ID2, IGF1
GE	dEpi_secretory	dEpi_secretory	Epithelial	Glandular Epithelial Cell	Glandular Epithelial Cell, Secretory	Glandular Epithelial Cell, Secretory
HB	HB	HB	Fetal Myeloid	Hofbauer Cell	Hofbauer Cell	Hofbauer Cell
ILC3	ILC3	ILC3	Lymphoid	Innate Lymphoid Cell	Innate Lymphoid Cell, Type III	Innate Lymphoid Cell, Type III
LE	dEpi_lumenal	dEpi_lumenal	Epithelial	Luminal Epithelial Cell	Luminal Epithelial Cell	Luminal Epithelial Cell
LEC	LEC	LEC	Vascular	Lymphatic Endothelial Cell	Lymphatic Endothelial Cell	Lymphatic Endothelial Cell
MO	MO	MO	Myeloid	Monocyte	Monocyte	Monocyte
MPH	M3	M3	Myeloid	Macrophage	Macrophage, M3	Macrophage, M3
MPH	dM1	dM1	Myeloid	Macrophage	Macrophage, Decidual M1	Macrophage, Decidual M1
MPH	dM2	dM2	Myeloid	Macrophage	Macrophage, Decidual M2	Macrophage, Decidual M2
NKC	NK	NK	Lymphoid	Natural Killer Cell	Natural Killer Cell, Peripheral	Natural Killer Cell, Peripheral
NKC	dNK1	dNK1	Lymphoid	Natural Killer Cell	Natural Killer Cell, Decidual 1	Natural Killer Cell, Decidual 1
NKC	dNK2	dNK2	Lymphoid	Natural Killer Cell	Natural Killer Cell, Decidual 2	Natural Killer Cell, Decidual 2
NKC	dNK3	dNK3	Lymphoid	Natural Killer Cell	Natural Killer Cell, Decidual 3	Natural Killer Cell, Decidual 3
PC	PV AOC3	PV AOC3	Perivascular	Pericyte	Pericyte, AOC3+	Pericyte, AOC3+	SUSD2, TPPP3, NOTCH3, MCAM, RGS5, REN, PDGFRB, CSRP2, EPS8, CSF1
PC	PV MMP11	PV MMP11	Perivascular	Pericyte	Pericyte, MMP11+	Pericyte, MMP11+	SUSD2, TPPP3, NOTCH3, MCAM, RGS5, REN, PDGFRB, CSRP2, EPS8, CSF1
PC	PV STEAP4	PV STEAP4	Perivascular	Pericyte	Pericyte, STEAP4+	Pericyte, STEAP4+	SUSD2, TPPP3, NOTCH3, MCAM, RGS5, REN, PDGFRB, CSRP2, EPS8, CSF1
PMN	Granulocytes	Granulocytes	Myeloid	Polymorphonuclear Cell	Polymorphonuclear Cell	Polymorphonuclear Cell
SCT	SCT	SCT	Trophoblastic	Syncytiotrophoblast	Syncytiotrophoblast	Syncytiotrophoblast
SMC	SMC	SMC	Stromal	Smooth Muscle Cell	Smooth Muscle Cell	Smooth Muscle Cell
TC	T_cells	T_cells	Lymphoid	T Cell	T Cell, Peripheral	T Cell, Peripheral
TC	dT_cells	dT_cells	Lymphoid	T Cell	T Cell, Decidual	T Cell, Decidual
TC	dT_regs	dT_regs	Lymphoid	T Cell	T Cell, Decidual Regulatory	T Cell, Decidual Regulatory
TGC	TGC	TGC	Trophoblastic	Trophoblast Giant Cell	Trophoblast Giant Cell	Trophoblast Giant Cell
VEC	VEC	VEC	Vascular	Vascular Endothelial Cell	Vascular Endothelial Cell	Vascular Endothelial Cell
fMES	fF1	fF1	Fetal Mesenchymal	Fetal Mesenchymal Cell	Fetal Fibroblast, 1	Fetal Fibroblast, 1
fMES	fF2	fF2	Fetal Mesenchymal	Fetal Mesenchymal Cell	Fetal Fibroblast, 2	Fetal Fibroblast, 2
fVEC	fVEC	fVEC	Fetal Vascular	Fetal Vascular Endothelial Cell	Fetal Vascular Endothelial Cell	Fetal Vascular Endothelial Cell
